# Fatty Acid Synthase associates with nuclear-derived cytoplasmic dsRNA molecules and influences antiviral innate immune response

**DOI:** 10.1101/2025.07.16.662511

**Authors:** Charline Pasquier, Mélanie Messmer, Lise Moroge, Lisanne Knol, Johana Chicher, Richard Patryk Ngondo, Sébastien Pfeffer, Erika Girardi

**Affiliations:** UPR 9002 – Architecture et Réactivité de l’ARN, CNRS, Institut de Biologie Moléculaire et Cellulaire, 2 allée Konrad Roentgen, 67084 Strasbourg, France; Plateforme Protéomique Strasbourg-Esplanade, CNRS UAR1589, Institut de Biologie Moléculaire et Cellulaire, 2 allée Konrad Roentgen, 67084 Strasbourg, France

## Abstract

Cytoplasmic double-stranded RNA (dsRNA) is a hallmark of viral infection. It triggers innate immune responses after recognition by pathogen recognition receptors (PRRs) and leads to the production of interferons. DsRNAs arising from endogenous transcripts can also contribute to immune regulation, depending on their abundance, localization and processing. However, the mechanisms of their immunogenic potential and interactions with host proteins remain poorly understood.

Fatty Acid Synthase (FASN) is a key metabolic enzyme involved in *de novo* lipid synthesis, implicated in the regulation of cellular growth and increasingly recognized for its pro-viral functions. Here, we investigate the impact of FASN on endogenous dsRNA dynamics in human cells and its potential role in innate immune sensing. We show that FASN depletion increases the cytoplasmic accumulation of endogenous dsRNAs and promotes their enrichment in proximity to mitochondria in HCT116 cells. Transcriptomic analyses reveal that FASN deficiency is not only associated with alterations in metabolic pathways, but also with increased expression of inflammation-related genes, such as the interferon-stimulated gene (ISG) IFIT1. Combining dsRNA pulldowns with mass spectrometry and RNA-seq demonstrates that FASN associates with a subset of cytoplasmic dsRNAs derived from nuclear-encoded transcripts under basal conditions and that its association increases when endo-dsRNA levels are experimentally elevated. FASN-deficient cells display enhanced responsiveness to exogenous dsRNA stimulation with both poly I:C and viral RNA. In addition, FASN depletion restricts replication of Sindbis virus and is associated with sustained dsRNA accumulation despite reduced viral RNA levels, supporting a link between FASN activity, dsRNA regulation and antiviral responses. Our findings identify FASN as a critical regulator of endogenous dsRNA accumulation and sensing, revealing a potential role in innate immune response modulation.
