## Supplementary material for "Fatty Acid Synthase associates with nuclear-derived cytoplasmic dsRNA molecules and influences antiviral innate immune response": Genes significantly enriched in J2 RIP (contains dsRNA region) in the presence of FASN (CTRL cells) and also enriched by FASN-RIP (Associated to FASN

### Sheet: Feuil1
Genes significantly enriched in J2 RIP (contains dsRNA region) in the presence of FASN (CTRL cells) and also enriched by FASN-RIP (Associated to FASN)
AKT3	AKT serine/threonine kinase 3(AKT3)
ARHGAP33	Rho GTPase activating protein 33
ATP8B3	ATPase phospholipid transporting 8B3
CDKN2C	cyclin dependent kinase inhibitor 2C(CDKN2C)
FAM117A	family with sequence similarity 117 member A
GNE	glucosamine (UDP-N-acetyl)-2-epimerase/N-acetylmannosamine kinase(GNE)
HIF1A	hypoxia inducible factor 1 subunit alpha(HIF1A)
IFIT1	interferon induced protein with tetratricopeptide repeats 1(IFIT1)
LINC00326	long intergenic non-protein coding RNA 326
LIPE	lipase E, hormone sensitive type(LIPE)
MAP1A	microtubule associated protein 1A(MAP1A)
PCSK9	proprotein convertase subtilisin/kexin type 9(PCSK9)
P2RX7	purinergic receptor P2X 7(P2RX7)
ARHGAP33	Rho GTPase activating protein 33(ARHGAP33)
POLR2A	RNA polymerase II subunit A(POLR2A)
SEMA3A	semaphorin 3A(SEMA3A)
SLC7A8	solute carrier family 7 member 8(SLC7A8)
ST8SIA6	ST8 alpha-N-acetyl-neuraminide alpha-2,8-sialyltransferase 6(ST8SIA6)
SUSD2	sushi domain containing 2(SUSD2)
TMT1A	thiol methyltransferase 1A(TMT1A)
VIM	vimentin(VIM)
ZNF385A	zinc finger protein 385A(ZNF385A)
