## Supplementary material for "Fatty Acid Synthase associates with nuclear-derived cytoplasmic dsRNA molecules and influences antiviral innate immune response": List of the significantly enriched proteins in the ADAR1 KO 5AZA J2 IP versus IgG IP

### Sheet: Feuille 1 - Table S11
Table S11
Table 2
List of the significantly enriched proteins in the ADAR1 KO 5AZA J2 IP versus IgG IP and their presence in the other samples.
Uniprot ID	WT NT		ADAR1 KO NT		WT 5-AZA		ADAR1 KO 5-AZA
	log2FC	adjpval	log2FC	adjpval	log2FC	adjpval	log2FC	adjpval	CV
FAS	5.1952	0.00231	5.45199	0.00143	3.46911	0.378	8.49081	2.02e-07	46.6321
HNRPC	-0.140291	0.948	2.91746	0.163	1.5252	0.484	7.23538	0.000421	19.245
DHX9	2.17805	0.395	5.47108	0.00605	4.08746	0.378	7.19382	0.000421	34.641
PABP1	3.8413	0.467	6.13713	0.0351	3.8413	0.484	6.96604	0.00115	13.9682
HNRPM	-0.389212	0.846	2.81447	0.169	0.66808	0.761	6.5561	0.0083	43.5089
ELAV1	1.50007	0.488	2.34174	0.343	3.65951	0.484	6.08525	0.0231	41.6066
RS3	0.296982	0.947	1.73529	0.38	2.42321	0.484	6.0612	0.0243	34.3287
HNRH1	1.63472	0.536	4.41174	0.134	0.456378	0.895	5.89696	0.0348	8.66025
NPM	0.0970245	0.998	1.8642	0.334	0.76833	0.76	5.74225	0.0502	39.8485
PABP4	3.54432	0.467	5.39626	0.134	3.54432	0.484	5.6954	0.0502	14.2857
NUCL	1.17834	0.711	2.58205	0.334	1.87447	0.484	5.69535	0.0502	24.7436
HNRC1	-1.3112	0.655	4.04717	0.169	1.63472	0.484	5.68642	0.0502	39.736
YBOX1	3.54432	0.467	3.49554	0.354	3.8413	0.484	5.2031	0.0884	20
RBMX	0.492396	0.868	2.6718	0.268	0.75336	0.821	5.19454	0.0884	24.7436
NONO		na	0.44571	0.837	-1.87447	0.484	5.1488	0.0894	40
KV401	5.97311	2.32e-06	6.30262	0.000615	5.34266	0.00658	5.11876	5.67e-06	3.4641
HNRPL	0.75336	0.842	1.77184	0.403	4.08746	0.484	5.08287	0.0971	24.7436
H90B2	-0.50696	0.891	2.48497	0.335	-0.543142	0.874	4.95229	0.111	48.0384
DDX17	0.50696	0.891	4.87118	0.217	0.881356	0.802	4.95229	0.111	35.2506
RBP56	1.63472	0.535	4.59259	0.284	4.29768	0.484	4.70833	0.143	17.3205
HNRPK	0.50696	0.891	2.50484	0.38	3.54432	0.484	4.63408	0.157	17.3205
HNRPF	0.50696	0.891	3.18098	0.298	0.50696	0.895	4.55668	0.164	45.8258
HNRPQ	1.87447	0.488	2.66713	0.38	1.29546	0.693	4.45412	0.175	33.3333
HNRPU	0.973689	0.536	3.06013	0.193	1.2363	0.55	4.3472	0.0502	40.8099
G3BP2		na	2.61809	0.403	1.87447	0.484	4.22076	0.233	24.7436
DDX5	1.17834	0.711	3.63955	0.217	1.47393	0.522	3.80321	0.134	12.5
ROA1	0.0807313	1	1.85635	0.343	2.35453	0.484	3.72037	0.0502	8.66025
IGL1	0.489584	0.842	1.89791	0.354	1.255	0.498	3.55086	0.0894	16.6667
TBB5	0.247483	0.895	2.17125	0.268	0.113769	0.987	1.84366	0.235	46.7592
